# TET1 non-catalytic activity shapes the chromatin landscape associated with de novo methylation establishment in the male germline

**DOI:** 10.1101/2025.10.29.685418

**Authors:** R. D. Prasasya, J. J. Kim, Z. Liu, R. M. Kohli, M. S. Bartolomei

**Author notes:** Correspondence (MSB).

## Abstract

In the germline, DNA methylation is globally erased in primordial germ cells (PGCs), enabling establishment of sex-specific methylomes in prospermatogonia or oocytes. The catalytic activity of TET1 is required for complete demethylation in PGCs, yet sperm from *Tet1^−/−^* mice display methylation defects not explained by incomplete erasure. Instead, these defects arise from abnormal *de novo* methylation during development, coinciding with erosion of H3K4me3, a chromatin modification that blocks DNMT3A/3L. Using a catalytically inactive *Tet1^HxD^* mouse line, we demonstrate a non-catalytic role of TET1 in promoting H3K4me3 deposition and protecting a subset of sperm hypomethylated regions from aberrant methylation in prospermatogonia.
