## Supplemental Table S5 for "TET1 non-catalytic activity shapes the chromatin landscape associated with de novo methylation establishment in the male germline"

### Sheet: Sheet1
Supplemental Table 5. Data sets used to build ChromHMM segmentation model
Stage	Histone marks	GEO	Associated PMID
Sperm	H3K27me3	GSE42629	23770822
Sperm	H3K27me3	GSE42629	23770822
Sperm	H3K27me3	GSE158360	33821005
Sperm	H3K27me3	GSE79227	28178516
Sperm	H3K27me3	GSE79227	28178516
Sperm	H3K27ac	GSE79227	28178516
Sperm	H3K27ac	GSE79227	28178516
Sperm	H3K36me3	GSE79227	28178516
Sperm	H3K36me3	GSE79227	28178516
Sperm	H3K4me3	GSE42629	23770822
Sperm	H3K4me3	GSE42629	23770822
Sperm	H3K4me3	GSE79227	28178516
Sperm	H3K4me3	GSE207325	39612469
Sperm	H3K4me3	GSE207325	39612469
Sperm	H3K4me3	GSE207325	39612469
Sperm	H3K4me3	GSE229246	39774947
Sperm	H3K4me3	GSE229246	39774947
Sperm	H3K4me2	GSE55471	26449473
Sperm	H3K4me1	GSE79227	28178516
Sperm	H3K9me3	GSE79227	28178516
Sperm	H3K9me3	GSE79227	28178516
Sperm	H3K9me3	GSE97778	29686265
Sperm	H3K9me3	GSE97778	29686265
Sperm	H3K9ac	GSE79227	28178516
Sperm	H3K9ac	GSE79227	28178516
Sperm	CTCF	GSE79227	28178516
Sperm	CTCF	GSE79227	28178516
Pachytene spermatocytes (PS)	H3K4me1	GSE49621	24835570
Pachytene spermatocytes (PS)	H3K4me1	GSE132446	32047271
Pachytene spermatocytes (PS)	H3K4me1	GSE132446	32047271
Pachytene spermatocytes (PS)	H3K9me3	GSE132446	32047271
Pachytene spermatocytes (PS)	H3K9me3	GSE132446	32047271
Pachytene spermatocytes (PS)	CTCF	GSE132054	31291573
Pachytene spermatocytes (PS)	H3K4me2	GSE89502	29686098
Pachytene spermatocytes (PS)	H3K4me2	GSE89502	29686098
Pachytene spermatocytes (PS)	H3K4me3	GSE89502	29686098
Pachytene spermatocytes (PS)	H3K4me3	GSE89502	29686098
Pachytene spermatocytes (PS)	H3K4me3	GSE132446	32047271
Pachytene spermatocytes (PS)	H3K4me3	GSE132446	32047271
Pachytene spermatocytes (PS)	H3K27me3	GSE132446	32047271
Pachytene spermatocytes (PS)	H3K27me3	GSE89502	29686098
Pachytene spermatocytes (PS)	H3K27me3	GSE132446	32047271
Pachytene spermatocytes (PS)	H3K27ac	GSE130652	32895557
Pachytene spermatocytes (PS)	H3K27ac	GSE130652	32895557
Pachytene spermatocytes (PS)	H3K27ac	GSE132446	32047271
Pachytene spermatocytes (PS)	CTCF	GSE244675	38076840
Pachytene spermatocytes (PS)	CTCF	GSE244675	38076840
Pachytene spermatocytes (PS)	CTCF	GSE132054	31291573
Pachytene spermatocytes (PS)	Pol2	GSE232398	39824811
Pachytene spermatocytes (PS)	Pol2	GSE232398	39824811
Pachytene spermatocytes (PS)	H3K36me3	GSE132446	32047271
Pachytene spermatocytes (PS)	H3K36me3	GSE132446	32047271
Pachytene spermatocytes (PS)	H3K36me3	GSE108717	29716999
Pachytene spermatocytes (PS)	H3K9ac	GSE153063	33939832
Round spermatid (RS)	H3K9ac	GSE153063	33939832
Round spermatid (RS)	H3K4me1	GSE49621	24835570
Round spermatid (RS)	Pol2	GSE49621	24835570
Round spermatid (RS)	Pol2	GSE232398	39824811
Round spermatid (RS)	Pol2	GSE232398	39824811
Round spermatid (RS)	H3K9me3	GSE137744	31662436
Round spermatid (RS)	H3K9me3	GSE137744	31662436
Round spermatid (RS)	H3K9me3	GSE137744	31662436
Round spermatid (RS)	CTCF	GSE132054	31291573
Round spermatid (RS)	H3K4me2	GSE89502	29686098
Round spermatid (RS)	H3K4me2	GSE89502	29686098
Round spermatid (RS)	H3K4me3	GSE89502	29686098
Round spermatid (RS)	H3K4me3	GSE89502	29686098
Round spermatid (RS)	H3K27me3	GSE89502	29686098
Round spermatid (RS)	H3K27me3	GSE89502	29686098
Round spermatid (RS)	H3K27me3	GSE89502	29686098
Round spermatid (RS)	H3K36me3	GSE108717	29716999
Round spermatid (RS)	H3K27ac	GSE130652	32895557
Round spermatid (RS)	H3K27ac	GSE130652	32895557
Spermatogonia	Pol2	GSE44346	24438502
Spermatogonia	H3K9me3	GSE137744	31662436
Spermatogonia	H3K9me3	GSE137744	31662436
Spermatogonia	H3K9me3	GSE137744	31662436
Spermatogonia	H3K9me3	GSE132446	32047271
Spermatogonia	H3K9me3	GSE132446	32047271
Spermatogonia	H3K4me1	GSE131656	33083754
Spermatogonia	H3K4me1	GSE131656	33083754
Spermatogonia	H3K4me1	GSE131656	33083754
Spermatogonia	H3K4me1	GSE132446	32047271
Spermatogonia	H3K4me1	GSE132446	32047271
Spermatogonia	H3K4me2	GSE89502	29686098
Spermatogonia	H3K4me3	GSE89502	29686098
Spermatogonia	H3K4me3	GSE132446	32047271
Spermatogonia	H3K4me3	GSE132446	32047271
Spermatogonia	H3K4me3	GSE229246	39774947
Spermatogonia	H3K27me3	GSE89502	29686098
Spermatogonia	H3K27me3	GSE132446	32047271
Spermatogonia	H3K27ac	GSE130652	32895557
Spermatogonia	H3K27ac	GSE130652	32895557
Spermatogonia	H3K27ac	GSE132446	32047271
Spermatogonia	H3K27ac	GSE132446	32047271
Spermatogonia	H3K36me3	GSE132446	32047271
Spermatogonia	H3K36me3	GSE132446	32047271
Spermatogonial stem cell (SSC)	H3K9me3	GSE137744	31662436
Spermatogonial stem cell (SSC)	H3K9me3	GSE137744	31662436
Spermatogonial stem cell (SSC)	H3K9me3	GSE137744	31662436
Spermatogonial stem cell (SSC)	H3K9me3	GSE132446	32047271
Spermatogonial stem cell (SSC)	H3K9me3	GSE132446	32047271
Spermatogonial stem cell (SSC)	H3K4me1	GSE131656	33083754
Spermatogonial stem cell (SSC)	H3K4me1	GSE131656	33083754
Spermatogonial stem cell (SSC)	H3K4me1	GSE131656	33083754
Spermatogonial stem cell (SSC)	H3K4me1	GSE132446	32047271
Spermatogonial stem cell (SSC)	H3K4me1	GSE132446	32047271
Spermatogonial stem cell (SSC)	H3K4me2	GSE89502	29686098
Spermatogonial stem cell (SSC)	H3K4me2	GSE89502	29686098
Spermatogonial stem cell (SSC)	H3K4me3	GSE89502	29686098
Spermatogonial stem cell (SSC)	H3K4me3	GSE89502	29686098
Spermatogonial stem cell (SSC)	H3K4me3	GSE132446	32047271
Spermatogonial stem cell (SSC)	H3K4me3	GSE132446	32047271
Spermatogonial stem cell (SSC)	H3K27me3	GSE89502	29686098
Spermatogonial stem cell (SSC)	H3K27me3	GSE132446	32047271
Spermatogonial stem cell (SSC)	H3K27ac	GSE130652	32895557
Spermatogonial stem cell (SSC)	H3K27ac	GSE130652	32895557
Spermatogonial stem cell (SSC)	H3K27ac	GSE132446	32047271
Spermatogonial stem cell (SSC)	H3K27ac	GSE132446	32047271
Spermatogonial stem cell (SSC)	CTCF	GSE244675	38076840
Spermatogonial stem cell (SSC)	CTCF	GSE244675	38076840
Spermatogonial stem cell (SSC)	H3K36me3	GSE132446	32047271
Spermatogonial stem cell (SSC)	H3K36me3	GSE132446	32047271
