## Supplemental Table S6 for "TET1 non-catalytic activity shapes the chromatin landscape associated with de novo methylation establishment in the male germline"

### Sheet: PrimerList
Supplemental Table 6. Primers used in this study
	Mouse Tet1 mutants genotyping
	Tet1-V/HxD RFLP Fwd	ATTTGGTACCCCCATTCACG	Forward primer for amplifying Exon 10 for RFLP genotyping analysis (RFLP with HaeIII for HxD allele, or HphI for V allele)
	Tet1-V/HxD RFLP Rev	CCAGTCCCTACTGAATGTTGT	Forward primer for amplifying Exon 10 for RFLP genotyping analysis (RFLP with HaeIII for HxD allele, or HphI for V allele)
	Tet1-KO WT Fwd	AGGGAGCTCATGGAGACTA	The Jackson Laboratory primer 13037 for genotyping mouse stock no. 017358 spanning Exon 4 and 5 of Tet1
	Tet1-KO Mutant Fwd	AACTGATTCCCTTCGTGCAG	The Jackson Laboratory primer 13039 for genotyping mouse stock no. 017358 spanning Exon 4 and 5 of Tet1
	Tet1-KO Common Rev	TTA AAG CAT GGG TGG GAG TC	The Jackson Laboratory primer 13038 for genotyping mouse stock no. 017358 spannign Exon 4 and 5 of Tet1
